# Conformational changes in mitochondrial complex I from the thermophilic eukaryote *Chaetomium thermophilum*

**DOI:** 10.1101/2022.05.13.491814

**Authors:** Eike Laube, Jakob Meier-Credo, Julian D. Langer, Werner Kühlbrandt

## Abstract

Mitochondrial complex I is a redox-driven proton pump that generates proton-motive force across the inner mitochondrial membrane, powering oxidative phosphorylation and ATP synthesis in eukaryotes. We report the structure of complex I from the thermophilic fungus *Chaetomium thermophilum*, determined by cryoEM up to 2.4 Å resolution. We show that the complex undergoes a transition between two conformations, which we refer to as form 1 and 2. The conformational switch is manifest in a twisting movement of the peripheral arm relative to the membrane arm, but most notably in substantial rearrangements of the Q-binding cavity and the E-channel, resulting in a continuous aqueous passage from the E-channel to subunit ND5 at the far end of the membrane arm. The conformational changes in the complex interior resemble those reported for mammalian complex I, suggesting a highly conserved, universal mechanism of coupling electron transport to proton pumping.
