## Supplementary material for "Conformational changes in mitochondrial complex I from the thermophilic eukaryote *Chaetomium thermophilum*": Table_S5

### Sheet: Proteins
Subunit	Length	Subunit sequence	Coverage [%]	Peptide spectrum matches (PSMs)
NDUFAB1	(141 aa)	MFRSAVLRSAAAATRTTIRSIPPAAAKKFAVAPVSRVTSFIPKTASWQVIRCYASNEGLQKVEVYERIKSLLAGFDKVNDPNNITETAHFANDLGLDSLDTVEVVMAIEEEFSIEIPDKDADQIHSVDKAIEYILRQPDAH	20	7
	Confidence	Detected peptides		# PSMs	Position in subunit	XCorr (by Search Engine): Sequest HT
	High	SLLAGFDK		1	[70-77]	1.55
	Low	SIPPAAAK		1	[20-27]	0.02
	High	AIEYILRQPDAH		3	[130-141]	3.17
	High	AIEYILR		2	[130-136]	1.69
NDUFA12	(251 aa)	MSATWLLRLYKPEERPRNRGAESTGASFLEQGLGLQPAENRELAQGIGLGINGNSLVRHWAGKTRSRPTLCAPLHQVLAASVGSINEHSERIRASAPQQAKSTPPSCYTVDWPAAATMSYPTRTLANLRKIGLKEYFRQLLYIGDTKYGELVGVDKFGNKFYENKEELPLRTRWVDYAKHDYDAAHIEPMWHAWISYQVDTPPTREPLTQIERPWAPKEHVPNRSFTRGAYKPYNTTQPKIQSWEPKAAPR	34	54
	Confidence	Detected peptides		# PSMs	Position in subunit	XCorr (by Search Engine): Sequest HT
	High	IQSWEPK		7	[241-247]	0.66
	High	GAYKPYNTTQPK		11	[229-240]	2.18
	High	EPLTQIERPWAPKEHVPNR		1	[206-224]	1.42
	High	EPLTQIERPWAPK		3	[206-218]	3.91
	High	FYENKEELPLR		2	[161-171]	4.53
	High	FGNKFYENKEELPLR		2	[157-171]	4.24
	Low	YGELVGVDKFGNKFYENK		1	[148-165]	0.36
	High	YGELVGVDKFGNK		1	[148-160]	4.18
	High	YGELVGVDK		2	[148-156]	2.75
	High	QLLYIGDTKYGELVGVDK		2	[139-156]	6
	High	QLLYIGDTK		6	[139-147]	2.39
	High	IGLKEYFR		5	[131-138]	1.07
	High	KIGLKEYFR		8	[130-138]	1.91
	High	TLANLRK		3	[124-130]	1.28
NDUFB3	(93 aa)	MQPTRILRNNGEKPNITGFDMREFLRHTKTPTYDPWERHEAWRYTGRFSRFNRFKGALPGFGIATVAFTAYCVFEHFFLKDDHHGHHGEKEHH	38	14
	Confidence	Detected peptides		# PSMs	Position in subunit	XCorr (by Search Engine): Sequest HT
	High	NNGEKPNITGFDMREFLR		2	[9-26]	2.46
	High	NNGEKPNITGFDMR		3	[9-22]	3.91
	High	TPTYDPWERHEAWR		2	[30-43]	3.03
	High	TPTYDPWER		5	[30-38]	1.9
	High	HTKTPTYDPWER		2	[27-38]	4.21
NDUFA6	(124 aa)	MAVQPTKFAVTVRQSRNWADAKQRVIAAYRAWIRAAPEIQTMYSIPFPVSHIRTRIRQEFERHRYVNKLNVVDVLLQQSNADFQETMNFWRQQSHVMAFFKEEHFRGEKRLPSNFITGFLEGRN	74	26
	Confidence	Detected peptides		# PSMs	Position in subunit	XCorr (by Search Engine): Sequest HT
	Low	QQSHVMAFFKEEHFR		1	[92-106]	0.25
	Medium	FAVTVRQSR		1	[8-16]	0.34
	High	YVNKLNVVDVLLQQSNADFQETMNFWR		1	[65-91]	1.04
	High	IRQEFER		2	[56-62]	1.91
	High	AAPEIQTMYSIPFPVSHIR		4	[35-53]	4.86
	High	LPSNFITGFLEGRN		5	[111-124]	3.15
	High	LPSNFITGFLEGR		3	[111-123]	3.77
	High	RLPSNFITGFLEGRN		6	[110-124]	3.27
	High	RLPSNFITGFLEGR		3	[110-123]	3.1
NDUFB4	(75 aa)	MAGLQHYKIAMDPALVRLGSMISNRYKYFRWTKRTALVSFMYVVVVPSTIGYLAYKTDGLWDLRAKRRGDLISER	48	31
	Confidence	Detected peptides		# PSMs	Position in subunit	XCorr (by Search Engine): Sequest HT
	High	IAMDPALVR		15	[9-17]	2.01
	High	RGDLISER		5	[68-75]	2.5
	High	RRGDLISER		4	[67-75]	2.71
	High	TDGLWDLRAK		1	[57-66]	1.29
	High	TDGLWDLR		3	[57-64]	2.38
	High	LGSMISNR		3	[18-25]	2.06
NDUFA13	(121 aa)	MPQDMPPPGGYEAVQYKRNLPSRGLFRPRPLLAGAAVLMLYGWYKLVKGIREQNELAREKMWARIHLIPLLQAEEDRDHVRRYLADQAREKGLLGENIKVYNSDRYVRPTFAVTPSKPAQE	60	22
	Confidence	Detected peptides		# PSMs	Position in subunit	XCorr (by Search Engine): Sequest HT
	High	GLLGENIK		5	[92-99]	0.93
	High	GLLGENIKVYNSDR		1	[92-105]	2.56
	High	EKGLLGENIK		2	[90-99]	2.56
	High	EKGLLGENIKVYNSDR		1	[90-105]	3.07
	High	IHLIPLLQAEEDRDHVRR		1	[65-82]	3.7
	High	IHLIPLLQAEEDRDHVR		1	[65-81]	4.8
	Low	GLFRPRPLLAGAAVLMLYGWYK		1	[24-45]	0.45
	High	YVRPTFAVTPSKPAQE		6	[106-121]	4.53
	High	VYNSDRYVRPTFAVTPSKPAQE		4	[100-121]	1.96
NDUFB7	(86 aa)	MATDAAETSRRATREEMRDAKVPLAYRDSCAHLLIPLNRCRYETYYLPWKCEDERHSYEKCQYLEFKKRVQKMEELREAKGGARSN	70	23
	Confidence	Detected peptides		# PSMs	Position in subunit	XCorr (by Search Engine): Sequest HT
	High	VQKMEELREAK		2	[70-80]	2.98
	High	VQKMEELR		1	[70-77]	2.38
	High	CQYLEFKK		4	[61-68]	2.69
	High	CQYLEFK		5	[61-67]	1.51
	High	YETYYLPWKCEDER		1	[42-55]	0.42
	High	YETYYLPWK		2	[42-50]	1.74
	High	CRYETYYLPWK		2	[40-50]	2.58
	High	DSCAHLLIPLNR		3	[28-39]	3.35
	High	DAKVPLAYR		2	[19-27]	2
	High	EEMRDAKVPLAYR		1	[15-27]	3.45
ND1	(378 aa)	MSYSQTINSLVEVVLVLVPSLVGIAYVTVGERKTMGSMQRRLGPNAVGIYGLLQAFADALKLLLKEYVGPTQANLVLFFLGPVITLIFSLLGYAVIPYGPGLAVNDLSTGILYMLAVSSLATYGILLAGWSANSKYAFLGSLRSTAQLISYELVLSSSILLVIMLSGSLSLTVIVESQRAIWYILPLLPVFIIFFIGSVAETNRAPFDLAEAESELVSGFMTEHAAVIFVFFFLAEYGSIVLMCILTSILFLGGYLLISLLDIIYNNLLSWIVIGKYIIFIFPFWGPVFIDLGLYEIISYLYNAPTVEGSFYGLSLGVKTSILIFVFIWTRASFPRIRFDQLMSFCWTVLLPILFALIVLVPCILYSFNIFPVNISLL	2	4
	Confidence	Detected peptides		# PSMs	Position in subunit	XCorr (by Search Engine): Sequest HT
	High	YAFLGSLR		4	[136-143]	1.8
ND2	(571 aa)	MIMISILSLLLSTSVTLRRDMSILFNRISIIALAYCILHDTMSLSFISKGIGLHGGLLHITNLTQIFHIFIFIISILILQLTSFYPRKVWIPEYSSLKDIFFNKILYYRTKIINKMGEHMKIIEYPLILLFVISGAVFLISTNDLVSIFLSIELQSYGLYLLSTIYRNSELSTTGGLIYFLLGGLSSCFILLGTSLLYVNSGTTSLDGLYILNSISDVNPVVAGVGEDGGLTSWYKPYYLNFSLLIFSIGFLFKVSAAPFHFWSPDVYDAIPTIVTTFVAIIAKISIFIFLLELVYYTNSNANSYLSEFSWTYALLISSLLSLIIGTVVGLTQFRIKRLLAYSTISHVGFILLALSVSSIESTQAFIFYLIQYSISNLNAFFILITIGFSLYGYVTNNK…	7	7
	Confidence	Detected peptides		# PSMs	Position in subunit	XCorr (by Search Engine): Sequest HT
	High	SVLLKGR		2	[522-528]	1.2
	High	ILNEKNVLIR		2	[512-521]	4.07
	High	SLLDKNNSPIQLISQLK		1	[403-419]	5.87
	High	DMSILFNR		2	[20-27]	1.61
ND3	(146 aa)	MSAMSIYIIFVSIIAILFLAIDLIFAPHNPYKEKLSAFECGFHSFSQSRSPFNISFFIYGLVFLLLDLEILLLYPFAVSEYVNSAYGLAAALIFIGIITIGFVYELGHDALKVHSRQNISTKDLKSSVVISYLGNINNDSVNLHIK	32	10
	Confidence	Detected peptides		# PSMs	Position in subunit	XCorr (by Search Engine): Sequest HT
	High	LSAFECGFHSFSQSR		3	[35-49]	5.41
	Medium	EKLSAFECGFHSFSQSR		1	[33-49]	0.46
	High	SSVVISYLGNINNDSVNLHIK		2	[126-146]	7.08
	High	DLKSSVVISYLGNINNDSVNLHIK		1	[123-146]	5.17
	High	QNISTKDLK		3	[117-125]	2.62
ND4	(542 aa)	MSLLYVLLIIPIIGIFLISTIDSFYPVTNTNIVLNKKFFRGFNDARQPIKYLYFSEGESFNIENKEDSFFNVSYYKKIALITTILNLIVSLIIYILFDFSNNQFQFIQENLDLSFYDIYLGVDGVSIYFVLLTTIIMPIALVSNWNSITNNIKSYLIIMLLLETLLLAVFLVLDVLLFYIFFESILPPLFILIGLFGSSNKVRASFYIFLYTLLGSLFLLLSILTMSSIVGTTYFDVLLKSSFEYTTQLFLFFGIFIAFAVKTPVWGLNSWLLRAHVESPLGGSIVLAAIVLKLSLYGVFRLILPILPQASLNLTYIVYAIGAITVLYASFSTLRTVDVKELIAYSSVAHAAIYLMGVFSNTIQGLEGAILLGLAHGFVSSGLFICAGGILYDRTGTRL…	3	5
	Confidence	Detected peptides		# PSMs	Position in subunit	XCorr (by Search Engine): Sequest HT
	High	GFNDARQPIK		2	[41-50]	3.04
	Low	LSLYGVFR		3	[294-301]	1.04
ND4L	(89 aa)	MNITLILFLIGILGFVLNRKNIILMLISIEIMLLSITFLILLSSLNMDDIIGQTYAIYIIVVAGAESAIGLGILVAFYRLRGSIAIEYK	9	2
	Confidence	Detected peptides		# PSMs	Position in subunit	XCorr (by Search Engine): Sequest HT
	High	GSIAIEYK		2	[82-89]	1.88
ND5	(679 aa)	MYLSIIILPLLGSVVSGFFGRKVGVSGAQLITCSSVIITTILSIIAFFEVGFNNIPVTINIFRWIDSEWFIINWGFQYDSLTVSMLIPVLIISSLVHIYSISYMSSDPHNQRFFSYLSLFTFMMIILVTANNYLLMFVGWEGVGVCSYLLVSFWFTRIAANQSSISAFLTNRVGDCFLTVGMFAILWSLGNLDYATVFSLAPYINSNVVIIIGICLLIGAMAKSSQVGLHVWLPMAMEGPTPVSALIHAATMVTAGVYLLMRSSPLIEYSSTVLLLCLWLGAITTVFSSLIGLFQQDIKKVIAYSTMSQLGMMVLSIGLSSYNIALFHLVNHAFYKALLFLGAGSVIHAVADNQDFRKFGGLISYLPLTYSVMLIASLSLVAFPFMTGFYSKDFILESA…	8	10
	Confidence	Detected peptides		# PSMs	Position in subunit	XCorr (by Search Engine): Sequest HT
	High	GLVKLSK		1	[612-618]	1.68
	High	ILDKGSIELFGPYGLER		2	[595-611]	3.58
	High	IAANQSSISAFLTNR		2	[158-172]	3.46
	High	LAIDNFFSAQAIK		5	[446-458]	3.37
Ct-NDUFV3	(380 aa)	MRRTILQARPSRVLSRALSSAHGSARPSFAIARSPNEQVFPAGAFYESILRWNPNPVPKPQPIEPPAPEPEPVVEEATPAEPEPVPEPVAEEKTPEPTPAPVEEKSAAPVEAEAEPAPVEEKAAVPEAAPEPEPEPVAEDKPAPEEKKSSRSPKRQQQEESSSAEKPAEKPIRSSGRLDGASAPSPEPQPQDSSQEKPSITFLSGLSGPTSTSSYQSRLESIRSRSRLIAGVLVPPQPTEPDNCCMSGCVNCVWDAYREEMEAWAAAKAEAERRLAAQEVSSVVGTTEESMHAVEDGKRVERTLGVHGEVADRTGDMARELEKGSTSMEEDGAGFGERMEWDEGLYKDVPVGIREFMKQEKRLREERLKRNRKETEHQQG	47	39
	Confidence	Detected peptides		# PSMs	Position in subunit	XCorr (by Search Engine): Sequest HT
	High	TPEPTPAPVEEK		2	[94-105]	2.61
	High	DVPVGIREFMK		1	[348-358]	0.68
	High	SPNEQVFPAGAFYESILR		6	[34-51]	3.59
	High	MEWDEGLYKDVPVGIR		2	[339-354]	4.06
	Low	GSTSMEEDGAGFGERMEWDEGLYK		1	[324-347]	0.24
	High	GSTSMEEDGAGFGER		2	[324-338]	2.67
	High	ELEKGSTSMEEDGAGFGER		2	[320-338]	3.09
	High	TLGVHGEVADRTGDMAR		3	[303-319]	1.88
	High	TLGVHGEVADR		3	[303-313]	2.61
	High	LAAQEVSSVVGTTEESMHAVEDGKRVER		1	[275-302]	7
	High	LAAQEVSSVVGTTEESMHAVEDGKR		2	[275-299]	7.78
	High	LAAQEVSSVVGTTEESMHAVEDGK		2	[275-298]	7.48
	High	QQQEESSSAEKPAEKPIR		1	[156-173]	2.7
	High	RQQQEESSSAEKPAEKPIR		3	[155-173]	3.43
	High	AAVPEAAPEPEPEPVAEDKPAPEEKKSSR		1	[123-151]	3.5
	High	AAVPEAAPEPEPEPVAEDKPAPEEKK		2	[123-148]	6.06
	High	AAVPEAAPEPEPEPVAEDKPAPEEK		2	[123-147]	5.43
	High	SAAPVEAEAEPAPVEEK		3	[106-122]	3.98
NDUFC2	(94 aa)	MVNRILFWTGFGLAVRFWQLGIEMRPFFNRKSLWAYPLFGGVGASFGYWLQSIDEKQTKMLEERKQAILEKRARRAQRQAEAAATAPSPSAQEA	66	12
	Confidence	Detected peptides		# PSMs	Position in subunit	XCorr (by Search Engine): Sequest HT
	High	QAEAAATAPSPSAQEA		6	[79-94]	4.76
	High	AQRQAEAAATAPSPSAQEA		1	[76-94]	3.02
	High	RAQRQAEAAATAPSPSAQEA		2	[75-94]	2.46
	High	MLEERKQAILEK		2	[60-71]	2.18
	Low	MVNRILFWTGFGLAVRFWQLGIEMRPFFNR		1	[1-30]	0.04
NDUFB11	(1848 aa)	MPLQKSYSDPNRSHKGQRQWQRSKSNPNPAQQAAPKPLPPLPVSDKTKSKLQAFICDSLPEVEPEHSETKEHAVDDIVKPEPKHKLKAPKDASLPTADEIQKVDKAKTHKAATPAKGIKAWKEILKPSEAPIQDKNQSPGERLFWRSDANPDKPVVITPLFTRKGRKRARSSSPVSSPAAKATAATPVDPKKLAHAAIKTPRADPALDLMERLRSDGVGATPSGLTKPLLQQLMVSCSPRPNQDEGELRGRSLRKSISCGSYWPKRRKLDRSNSDMQEGSGEGNSLPETKLSMVSALLETVNGEINKSKAAQAQQQPQKETIPSSSPNTLPGNKTPPDNESCGRTSPDRPPPESSPLAQKSFRGSSRMDDVLGNDGGAEAKNDGKDSSDYDDDDLDAAL…	5	7
	Confidence	Detected peptides		# PSMs	Position in subunit	XCorr (by Search Engine): Sequest HT
	Low	HELRHMIMQRNQLACYIR		2	[839-856]	1.34
	Low	KLAHAAIKTPR		1	[192-202]	0.07
	High	LEAEGILEDPNPTKKE		1	[1833-1848]	4.65
	Low	SIGELLKDWR		1	[1529-1538]	0.78
	Low	GLVAGGDAVVGDVEMHTADR		1	[1489-1508]	0.35
	Low	TKPSSFCPSPR		1	[1395-1405]	0.83
NDUFB9	(99 aa)	MSNRQAALSLYRRALKLALDWTVHRNLWRGQALYIRSLFEKNRNVTDPRLQRALLKETEKLLEKWKHPDPYCPPTAPGGSKYERNLPVPNLEPPPPLKF	82	34
	Confidence	Detected peptides		# PSMs	Position in subunit	XCorr (by Search Engine): Sequest HT
	High	NLPVPNLEPPPPLKF		13	[85-99]	2.49
	High	NLPVPNLEPPPPLK		2	[85-98]	1.77
	High	HPDPYCPPTAPGGSKYER		1	[67-84]	1.16
	High	HPDPYCPPTAPGGSK		2	[67-81]	1.03
	High	WKHPDPYCPPTAPGGSKYER		2	[65-84]	4.99
	High	WKHPDPYCPPTAPGGSK		1	[65-81]	4.81
	High	ETEKLLEK		1	[57-64]	1.03
	High	ALLKETEKLLEK		2	[53-64]	3.54
	High	ALLKETEK		1	[53-60]	0.96
	High	QAALSLYRR		1	[5-13]	2.18
	High	QAALSLYR		3	[5-12]	2.41
	High	NVTDPRLQR		1	[44-52]	0.45
	High	GQALYIR		2	[30-36]	1.64
	High	LALDWTVHR		2	[17-25]	2.74
NDUFA2	(95 aa)	MSGRYAFAKGVKELRFLFCQTSQHSAEARSFLNRAYPIMKKHNPTIPILLREAQGTIPRVYARYEFGREKMESLEGLTDKQIEETVAKLVKTEGA	89	92
	Confidence	Detected peptides		# PSMs	Position in subunit	XCorr (by Search Engine): Sequest HT
	High	MESLEGLTDKQIEETVAKLVK		2	[71-91]	5.56
	High	MESLEGLTDKQIEETVAK		6	[71-88]	5.87
	High	MESLEGLTDK		2	[71-80]	2.59
	High	EKMESLEGLTDKQIEETVAK		2	[69-88]	6.74
	High	YEFGREK		2	[64-70]	0.79
	High	VYARYEFGREK		1	[60-70]	1.32
	High	VYARYEFGR		2	[60-68]	1.59
	High	EAQGTIPRVYAR		2	[52-63]	1.42
	High	YAFAKGVKELR		2	[5-15]	3.29
	High	YAFAKGVK		1	[5-12]	1.86
	High	HNPTIPILLREAQGTIPR		3	[42-59]	2.66
	High	HNPTIPILLR		24	[42-51]	2.3
	High	KHNPTIPILLREAQGTIPR		1	[41-59]	1.82
	High	KHNPTIPILLR		10	[41-51]	2.2
	High	AYPIMKKHNPTIPILLR		1	[35-51]	0.9
	High	AYPIMKK		3	[35-41]	1.42
	High	SFLNRAYPIMKK		2	[30-41]	3.03
	High	SFLNRAYPIMK		3	[30-40]	1.87
	High	FLFCQTSQHSAEAR		20	[16-29]	3.02
NDUFA3	(82 aa)	MSATTPRFWSTPLKYCRWAARERPALFFSVVIGALGPVTLATVPPLRRLIGDVDAAPIPLTYPIPPGPRKQLKGYDDDTEDN	37	7
	Confidence	Detected peptides		# PSMs	Position in subunit	XCorr (by Search Engine): Sequest HT
	High	FWSTPLK		2	[8-14]	1.02
	High	LIGDVDAAPIPLTYPIPPGPRK		1	[49-70]	0.54
	High	LIGDVDAAPIPLTYPIPPGPR		3	[49-69]	4.28
	High	RLIGDVDAAPIPLTYPIPPGPR		1	[48-69]	2.69
NDUFB8	(815 aa)	MLSRRLVRAVAPLRSPVLPAARRLPLIQQRTFLPEAMVGRSKIDEKYPDSDYPTLTDKEDPDMNGGYINPPRIKRQFRDPHADWWDKQERRNFGEPVHEDHDILGMFSPYEYTWITPGKGLFQIGLFIASFLGLCYVVKLTYPDRVSYPREFEGGLERELGGAGAVRAFLCLDDEIMWMVSLYCLPASKLISSPVALQDKSTSSASAMRYDDWDVILFPTGRDSKIPFKEFKVACHVVPDIELAHLHGAVGSPVMTCFVPSLPPGTPFQVSIHCWRRPEISQFARTYSKNPDLVKFEARVTLDGRLVASAILDRDVNGPHLITSTFEFTKTGELERLTFPAFRQEILRQNHWHPGDDLGRIKVIISEGFPRDSLTVPIERVKNIVTFSFQHAPLGKIPG…	11	14
	Confidence	Detected peptides		# PSMs	Position in subunit	XCorr (by Search Engine): Sequest HT
	High	DPHADWWDKQER		2	[79-90]	3.16
	High	QFRDPHADWWDKQER		2	[76-90]	3.59
	Low	RQFRDPHADWWDK		2	[75-87]	0.25
	High	IDEKYPDSDYPTLTDKEDPDMNGGYINPPR		1	[43-72]	4.76
	Low	LTFPAFR		1	[337-343]	0.82
	Low	RPEISQFARTYSK		1	[277-289]	0.24
	High	EFEGGLER		2	[151-158]	1.83
	High	VSYPREFEGGLER		1	[146-158]	1.27
	High	EFEGGLERELGGAGAVR		2	[151-167]	4.58
NDUFB10	(105 aa)	MPTPESEAFLAKKPQVPPTFDGVDYEDNKRLKQAQDAIIREQWVQVMMGRLVREELSKCYYREGVNHLEKCGKLRERYLQLLANAKVKGYLFEQQNYWSKENQQQ	82	30
	Confidence	Detected peptides		# PSMs	Position in subunit	XCorr (by Search Engine): Sequest HT
	High	GYLFEQQNYWSKENQQQ		2	[89-105]	2.91
	High	GYLFEQQNYWSK		2	[89-100]	2.04
	High	VKGYLFEQQNYWSKENQQQ		1	[87-105]	3.66
	High	YLQLLANAK		2	[78-86]	2.32
	High	LVREELSK		4	[51-58]	1.91
	High	EQWVQVMMGR		3	[41-50]	2.31
	High	QAQDAIIREQWVQVMMGR		2	[33-50]	3.24
	High	QAQDAIIR		1	[33-40]	1.84
	High	LKQAQDAIIR		2	[31-40]	2.36
	High	KPQVPPTFDGVDYEDNKR		8	[13-30]	5.83
	High	KPQVPPTFDGVDYEDNK		2	[13-29]	1.71
	Low	MPTPESEAFLAKKPQVPPTFDGVDYEDNK		1	[1-29]	0.12
NDUFA1	(81 aa)	MPVPFETLIPYGIIIAMFGVTGAGMAKVRHMFNGDKRHRWSVDQWDKQQMERDRRLTGHLRGQTDNPIAPPGFEFNNPWKV	33	9
	Confidence	Detected peptides		# PSMs	Position in subunit	XCorr (by Search Engine): Sequest HT
	High	GQTDNPIAPPGFEFNNPWK		4	[62-80]	4
	High	WSVDQWDK		5	[40-47]	1.52
NDUFS5	(785 aa)	MASGYGLNGGPSRCFPFWQELLACYVTNSSEDNPDGKNKCIPVMEDYYECLHHRKEAARVRALQAAYREAEAKKLQENPPTAGQIRNLGLLNKEEDTKKVHCATATQQWMKMCFALSAKMPCLRGIEVFLTTRPDNEKIPEYPHPEGTSARVICGQHLIRSPSLASNLSNSAITPPSSFSPRKANPLVSVYLPSVPGTPFTINYKISQVPPEPCKYLFFRLYINARPMVSWGIDPHSRPYGKVIKSLWLPSDDRYRGLVGFEKRSFVFLPGEEFKSVAEDGGLIEVQVFRAKDRRARTPKLETFRFRDNYGIAAPSIGLLDKPQNAFFYDWLLIDPKDEPFAKFRMHYRSWRNLKSLNLIPSSEWELLLAVSPKALRTAASTGKIEKPTSPAFSDSDSD…	14	16
	Confidence	Detected peptides		# PSMs	Position in subunit	XCorr (by Search Engine): Sequest HT
	High	NLGLLNKEEDTKK		2	[87-99]	3.65
	High	NLGLLNKEEDTK		3	[87-98]	1.76
	Medium	VLSMDLGKK		1	[770-778]	0.17
	High	LQENPPTAGQIR		2	[75-86]	1.3
	Low	EKRPLFNSLRR		1	[747-757]	0.25
	High	KLQENPPTAGQIR		2	[74-86]	3.34
	High	ALQAAYREAEAK		1	[62-73]	2.14
	Low	SKESPFAFLNSPPER		1	[425-439]	0.68
	Low	IPEYPHPEGTSAR		1	[139-151]	0.35
	Low	MPCLRGIEVFLTTRPDNEK		1	[120-138]	0.12
	Low	MCFALSAK		1	[112-119]	0.01
NDUFS1	(749 aa)	MLRQTLARSAWRTGKHPAAAARTAGAATRAFSASAQRPAEVELTIDGKKVSIEAGSALIQACEKAGVVVPRYCYHEKLAIAGNCRMCLVEVERSPKPVASCAWPVQAGMVVKTNSPLTHKAREGVMEFLLANHPLDCPICDQGGECDLQDQSMRYGADRGRFHEIGGKRAVEDKNIGPLIKTSMNRCIHCTRCVRFMNDIAGAPELGSTGRGNDLQIGTYLEKNLDSELSGNVIDLCPVGALTSKPYAFRARPWELKRTESIDVLDGLGSNIRVDSRGLEVMRILPRLNDDVNEEWINDKTRFACDGLKTQRLTMPLVRRDGKFEPATWEQALTEIAHAYQTLAPKENEFKVIAGQLVEVESLVAMKDLANRLGSENLALDFPGGSQPLAHGVDIRSNY…	91	630
	Confidence	Detected peptides		# PSMs	Position in subunit	XCorr (by Search Engine): Sequest HT
	High	SPKPVASCAWPVQAGMVVKTNSPLTHKAR		1	[94-122]	1.61
	High	SPKPVASCAWPVQAGMVVKTNSPLTHK		1	[94-120]	4.81
	High	SPKPVASCAWPVQAGMVVK		11	[94-112]	5.15
	High	MCLVEVER		8	[86-93]	1.7
	High	MCLVEVERSPKPVASCAWPVQAGMVVK		1	[86-112]	5.21
	High	LAIAGNCR		5	[78-85]	1.32
	High	TNFMAPGMEEDRPMGQIAYGA		23	[729-749]	3.05
	High	ETGDPRTNFMAPGMEEDRPMGQIAYGA		2	[723-749]	3.3
	High	SSPTMARCSAAKETGDPR		2	[711-728]	1.35
	High	VVENFYFTDVISR		9	[698-710]	2.6
	High	KVVENFYFTDVISR		1	[697-710]	3.97
	High	VTGEPLKKVVENFYFTDVISR		2	[690-710]	4.4
	High	VTGEPLKK		2	[690-697]	1.22
	High	VQLVDQNKGAK		4	[679-689]	3.66
	High	VQLVDQNK		2	[679-686]	2.18
	High	HLSKVQLVDQNKGAK		2	[675-689]	5.57
	High	HLSKVQLVDQNK		3	[675-686]	4.68
	High	MAEISPALAAYDVVEPVALRHLSK		1	[655-678]	4.21
	High	MAEISPALAAYDVVEPVALR		12	[655-674]	3.94
	High	DRMAEISPALAAYDVVEPVALR		2	[653-674]	5.44
	High	AVSEFLGVPLPYDDVAQLRDR		43	[634-654]	3.79
	High	AVSEFLGVPLPYDDVAQLR		6	[634-652]	4.85
	Medium	IIRAVSEFLGVPLPYDDVAQLR		1	[631-652]	1.02
	High	TDWKIIR		4	[627-633]	1.05
	High	AATGLPGAARTDWKIIR		2	[617-633]	2.9
	High	AATGLPGAARTDWK		2	[617-630]	2.62
	High	AATGLPGAAR		5	[617-626]	1.35
	High	AGTYVNTEGRVQMTR		2	[602-616]	2.45
	High	GAEIADIVLPGAAYTEKAGTYVNTEGR		2	[585-611]	3.76
	High	GAEIADIVLPGAAYTEK		4	[585-601]	3.32
	High	DAFIVYQGHHGDR		2	[572-584]	3.42
	High	FVWLLGADEFDPADVPKDAFIVYQGHHGDR		3	[555-584]	5.31
	High	FVWLLGADEFDPADVPK		4	[555-571]	3.78
	High	AGAFEVGFVVPSPEVAATKPK		29	[534-554]	3.78
	High	AASRAGAFEVGFVVPSPEVAATKPK		2	[530-554]	5.43
	High	NASNFLTEEWCGYNVLQR		4	[512-529]	5.68
	High	AFYETVWSFVEKNASNFLTEEWCGYNVLQR		1	[500-529]	2.81
	High	AFYETVWSFVEK		5	[500-511]	2.45
	High	VSIEAGSALIQACEKAGVVVPR		1	[50-71]	7.04
	High	VSIEAGSALIQACEK		4	[50-64]	4.18
	High	KVSIEAGSALIQACEKAGVVVPR		1	[49-71]	5.84
	High	KVSIEAGSALIQACEK		5	[49-64]	2.86
	High	RPMIIVGSGVTEHPDAK		9	[483-499]	5.72
	High	AKRPMIIVGSGVTEHPDAK		3	[481-499]	3.42
	High	KAKRPMIIVGSGVTEHPDAK		1	[480-499]	5.4
	High	NALSGPFGEKLKK		3	[468-480]	3.63
	High	NALSGPFGEKLK		3	[468-479]	2.91
	High	NALSGPFGEK		3	[468-477]	2.55
	High	SDLEIAAVGQPWESTFDYEHLGTDLAALK		3	[439-467]	7.7
	High	IRKQWLR		2	[432-438]	1.47
	High	HEAAVLNAR		5	[423-431]	2.66
	High	IWGIEEADAILLVGTNPRHEAAVLNAR		1	[405-431]	1.9
	High	IWGIEEADAILLVGTNPR		2	[405-422]	2.81
	High	SNYLFNSKIWGIEEADAILLVGTNPR		1	[397-422]	2.82
	High	SNYLFNSK		6	[397-404]	1.01
	High	LGSENLALDFPGGSQPLAHGVDIR		6	[373-396]	4.49
	High	DLANRLGSENLALDFPGGSQPLAHGVDIR		2	[368-396]	8.09
	High	VIAGQLVEVESLVAMKDLANR		2	[352-372]	6.41
	High	VIAGQLVEVESLVAMK		3	[352-367]	4.81
	High	VIAGQLVEVESLVAMK		4	[352-367]	4.21
	High	ENEFKVIAGQLVEVESLVAMKDLANR		1	[347-372]	0.81
	High	ENEFKVIAGQLVEVESLVAMK		1	[347-367]	4.4
	High	FEPATWEQALTEIAHAYQTLAPK		1	[324-346]	0.45
	High	DGKFEPATWEQALTEIAHAYQTLAPK		1	[321-346]	3.38
	High	LTMPLVRR		4	[313-320]	2.02
	High	LTMPLVR		31	[313-319]	1.5
	High	TQRLTMPLVR		1	[310-319]	3.32
	High	FACDGLKTQRLTMPLVR		1	[303-319]	1.88
	High	FACDGLKTQR		3	[303-312]	2.61
	High	FACDGLK		9	[303-309]	1.12
	High	AFSASAQRPAEVELTIDGK		1	[30-48]	2.72
	High	LNDDVNEEWINDKTR		47	[288-302]	4.7
	High	LNDDVNEEWINDK		4	[288-300]	4.84
	High	ILPRLNDDVNEEWINDKTR		4	[284-302]	3.57
	High	ILPRLNDDVNEEWINDK		1	[284-300]	2.27
	High	GLEVMRILPR		2	[278-287]	1.89
	High	VDSRGLEVMR		2	[274-283]	2.98
	High	TESIDVLDGLGSNIRVDSRGLEVMR		1	[259-283]	3.26
	High	TESIDVLDGLGSNIRVDSR		3	[259-277]	1.69
	High	TESIDVLDGLGSNIR		10	[259-273]	3
	High	RTESIDVLDGLGSNIRVDSR		2	[258-277]	2.41
	High	RTESIDVLDGLGSNIR		2	[258-273]	5.04
	High	ARPWELKR		118	[251-258]	2.73
	High	ARPWELK		10	[251-257]	0.65
	High	NLDSELSGNVIDLCPVGALTSKPYAFR		18	[224-250]	5.74
	High	GNDLQIGTYLEK		7	[212-223]	2.77
	High	FMNDIAGAPELGSTGRGNDLQIGTYLEK		2	[196-223]	3.72
	High	FMNDIAGAPELGSTGR		15	[196-211]	3.45
	High	CVRFMNDIAGAPELGSTGR		2	[193-211]	3.81
	High	TSMNRCIHCTR		1	[182-192]	0.88
	High	NIGPLIKTSMNR		1	[175-186]	2.16
	High	NIGPLIK		2	[175-181]	1.28
	High	AVEDKNIGPLIKTSMNR		3	[170-186]	5.6
	High	AVEDKNIGPLIK		13	[170-181]	2.72
	High	RAVEDKNIGPLIK		8	[169-181]	4.29
	High	FHEIGGKR		2	[162-169]	1.53
	High	FHEIGGK		2	[162-168]	1.69
	High	GRFHEIGGKR		4	[160-169]	2.54
	High	GRFHEIGGK		2	[160-168]	2.57
	High	TNSPLTHK		2	[113-120]	1.11
	High	YCYHEKLAIAGNCR		1	[72-85]	5.36
NDUFV1	(507 aa)	MLSRTAAPAKASAKTISSAVSSAAAAAATTSAASTPQSRAYATVQDPNYATVRTYGGLKDQDRIFQNLYGRYPPDLKHAKKMGDWYKTKEILLKGHDWIIGEIKASGLRGRGGAGFPSGLKWSFMNFKDWDKDNKPRYLVVNADEGEPGTCKDREIMRKDPHKLVEGCLVAGRAMNATAAYIYIRGEFYQEAAILQNAINEAYAEGLIGKNACGSGYDFDVYIHRGAGAYVCGEETSLIESLEGKPGKPRLKPPFPAAVGLFGCPSTVANVETVSVAPTICRRGGAWFASFGRERNHGTKLFCISGHVNNPCTVEEEMSIPMRELIEKHCGGVRGGWDNLLAVIPGGSSTPILPKHICDDQLMDFDALKDSQSGLGTAAVIVMDKSTDVVRAISRLSHF…	80	442
	Confidence	Detected peptides		# PSMs	Position in subunit	XCorr (by Search Engine): Sequest HT
	High	GHDWIIGEIK		5	[95-104]	3.51
	High	EILLKGHDWIIGEIK		1	[90-104]	2.52
	High	TKEILLK		2	[88-94]	2.53
	High	TKEILLKGHDWIIGEIK		1	[88-104]	4.63
	High	KMGDWYK		9	[81-87]	1.32
	Low	HAKKMGDWYK		1	[78-87]	0.33
	High	YPPDLKHAKK		2	[72-81]	2.21
	High	YPPDLKHAK		4	[72-80]	1.27
	High	IFQNLYGRYPPDLK		4	[64-77]	1.96
	High	IFQNLYGR		10	[64-71]	1.42
	High	DQDRIFQNLYGR		2	[60-71]	4.16
	High	TYGGLKDQDRIFQNLYGR		3	[54-71]	3.75
	High	[GRLVSPGM		2	[500-507]	1.77
	High	QKGRLVSPGM		3	[498-507]	2.32
	High	FAEETGGQALAGGWTHDSRQK		2	[479-499]	3.43
	High	FAEETGGQALAGGWTHDSR		84	[479-497]	5.73
	High	KFAEETGGQALAGGWTHDSR		3	[478-497]	10.28
	High	MKKFAEETGGQALAGGWTHDSR		2	[476-497]	8.28
	High	HFRPELEAR		123	[467-475]	2.12
	High	QVEGHTICALGEAFAWPIQGLIR		14	[444-466]	6.54
	High	EIDMLQELTK		12	[434-443]	2.19
	High	GMGRPREIDMLQELTK		1	[428-443]	1.11
	High	RFEKGMGRPR		1	[424-433]	0.54
	High	WTDQIMKR		3	[417-424]	2.59
	High	WTDQIMK		5	[417-423]	0.98
	High	EGSKWTDQIMKR		3	[413-424]	4.4
	High	EGSKWTDQIMK		5	[413-423]	3.26
	High	LSHFYRHESCGQCTPCREGSK		1	[396-416]	1.61
	High	LSHFYRHESCGQCTPCR		5	[396-412]	4.99
	High	DSQSGLGTAAVIVMDKSTDVVR		2	[370-391]	5.84
	High	DSQSGLGTAAVIVMDK		2	[370-385]	3.7
	High	HICDDQLMDFDALKDSQSGLGTAAVIVMDK		4	[356-385]	6.4
	High	HICDDQLMDFDALK		3	[356-369]	5.32
	High	GGWDNLLAVIPGGSSTPILPK		13	[335-355]	3.96
	High	HCGGVRGGWDNLLAVIPGGSSTPILPK		1	[329-355]	2.82
	High	ELIEKHCGGVR		2	[324-334]	3.03
	High	LFCISGHVNNPCTVEEEMSIPMRELIEK		1	[301-328]	5.78
	High	LFCISGHVNNPCTVEEEMSIPMR		2	[301-323]	5.67
	High	GGAWFASFGRER		3	[284-295]	0.88
	High	GGAWFASFGR		12	[284-293]	1.23
	High	RGGAWFASFGR		2	[283-293]	2.92
	High	GAGAYVCGEETSLIESLEGKPGKPR		15	[226-250]	5.34
	High	NACGSGYDFDVYIHR		7	[211-225]	3.88
	High	GEFYQEAAILQNAINEAYAEGLIGK		3	[186-210]	5.04
	High	AMNATAAYIYIR		4	[174-185]	2.95
	High	LVEGCLVAGR		4	[164-173]	2.68
	High	DPHKLVEGCLVAGR		2	[160-173]	3.49
	High	KDPHKLVEGCLVAGR		6	[159-173]	4.66
	High	YLVVNADEGEPGTCKDREIMR		19	[138-158]	3.41
	High	YLVVNADEGEPGTCKDR		6	[138-154]	4.06
	High	YLVVNADEGEPGTCK		1	[138-152]	1.52
	High	WSFMNFKDWDKDNKPR		1	[122-137]	5.69
	High	WSFMNFK		3	[122-128]	0.82
	High	GGAGFPSGLK		6	[112-121]	1.9
	High	GRGGAGFPSGLK		5	[110-121]	1.83
NDUFS2	(499 aa)	MSASLYRLAGRSARRLATSAASRSRPLTSSSSFQLSSTASTPLSVRAFSASALRRYAEPQDGFQGTRLIPTGADFQSPPDPFIDEGARDNAANYGVQKSRSGVDEDSVEGRKVRHYTVNFGPQHPAAHGVLRLILELNGEEIVRADPHVGLLHRGTEKLCEYKTYMQALPYFDRLDYVSMMTNEQVFSLAVEKLLNIEIPPRAKFIRTMFGEITRILNHLMSVLSHAMDVGALTPFLWGFEEREKLMEFYERVSGARLHAAYVRPGGVHQDIPVGLLDDIYQWATQFGDRIDETEEMLTDNRIWINRLKGVGVVSAADALNLSFTGVMLRGSGVPWDVRKSSPYDAYDQVEFDVPVGINGDCYDRYLCRMEEFRQSLRIIHQCLNKMPAGPVRYEDYKI…	70	152
	Confidence	Detected peptides		# PSMs	Position in subunit	XCorr (by Search Engine): Sequest HT
	High	LIPTGADFQSPPDPFIDEGAR		8	[68-88]	3.82
	High	YAEPQDGFQGTR		2	[56-67]	2.04
	Low	RYAEPQDGFQGTR		1	[55-67]	0.25
	High	GHLLADAVAVIGTMDLVFGEVDR		4	[477-499]	4.41
	High	APGFAHLSGFDHITR		28	[462-476]	4.9
	High	GEMGVYVVSDGSERPYR		5	[441-457]	1.67
	High	GYAVPPGDTYTAIEAPK		5	[424-440]	2.84
	High	ENMEALIHHFLLFTK		1	[409-423]	2.59
	High	AAMKENMEALIHHFLLFTK		1	[405-423]	4.67
	High	YEDYKITPPPR		4	[394-404]	3.02
	High	MPAGPVRYEDYK		7	[387-398]	2.78
	High	MPAGPVR		2	[387-393]	1.24
	High	IIHQCLNKMPAGPVRYEDYK		2	[379-398]	5.16
	High	IIHQCLNK		3	[379-386]	2.2
	High	MEEFRQSLR		2	[370-378]	2.03
	High	SSPYDAYDQVEFDVPVGINGDCYDRYLCR		2	[341-369]	4.64
	High	SSPYDAYDQVEFDVPVGINGDCYDR		3	[341-365]	3.51
	High	KSSPYDAYDQVEFDVPVGINGDCYDR		2	[340-365]	6.64
	High	GSGVPWDVRK		18	[331-340]	1.81
	High	GSGVPWDVR		7	[331-339]	1.64
	High	GVGVVSAADALNLSFTGVMLR		4	[310-330]	5.75
	High	GVGVVSAADALNLSFTGVMLR		3	[310-330]	4.46
	High	LKGVGVVSAADALNLSFTGVMLR		2	[308-330]	5.29
	High	LMEFYER		2	[246-252]	1.92
	Medium	EKLMEFYER		1	[244-252]	1.05
	Low	ILNHLMSVLSHAMDVGALTPFLWGFEEREK		1	[216-245]	0.22
	High	TMFGEITR		2	[208-215]	1.26
	High	LLNIEIPPRAK		2	[194-204]	2.31
	High	LLNIEIPPR		8	[194-202]	2.18
	High	LDYVSMMTNEQVFSLAVEK		1	[175-193]	3.36
	Low	RLATSAASR		1	[15-23]	0.85
	High	LILELNGEEIVR		4	[133-144]	3.1
	High	HYTVNFGPQHPAAHGVLR		12	[115-132]	5.8
	High	SGVDEDSVEGRKVR		2	[101-114]	2.49
NDUFA9	(378 aa)	MASLPTAVRSAAPKVARRALQQRRYISDIHITRTGKPLIRIQGGRSSLGEHTATVFGATGQLGRYIVNRLARQGCTVIVPYREEMAKRHLKVSGDLGRVIFMEFDLRNTQSIEESVRHSDVVYNLIGRDYPTKNFSLADVHIEGTERIVEAVAKYDVDRFIQVSTYNANPDSTCEFFRTKGIAEKVARHVFPETTIVRPAPMFGFEDRLLLKLASVTNLFTSNHMREKFWPVHVNEVGEALERMLYDDSTAGQTFELYGPRQYSMAQIAELVDREIYKKRRHINLPKPILQPLAELINRVLWWDTGLSRDQVEREFHDQVIDPTAKTFKDLGMEPTDISKWTYHYLLPYRPSTYYDLPPSTEKEMREERKYLHVLDDQ	90	211
	Confidence	Detected peptides		# PSMs	Position in subunit	XCorr (by Search Engine): Sequest HT
	High	VIFMEFDLRNTQSIEESVR		2	[99-117]	2.3
	High	VIFMEFDLR		3	[99-107]	2.64
	High	HLKVSGDLGR		2	[89-98]	3.59
	High	QGCTVIVPYREEMAKR		4	[73-88]	2.64
	High	QGCTVIVPYREEMAK		4	[73-87]	3.6
	High	QGCTVIVPYR		1	[73-82]	2.31
	High	YIVNRLAR		2	[65-72]	1.31
	High	SSLGEHTATVFGATGQLGR		10	[46-64]	3.45
	High	IQGGRSSLGEHTATVFGATGQLGR		2	[41-64]	7.08
	High	YLHVLDDQ		7	[371-378]	1.85
	High	KYLHVLDDQ		23	[370-378]	2.49
	High	EERKYLHVLDDQ		2	[367-378]	2.46
	High	WTYHYLLPYRPSTYYDLPPSTEKEMR		1	[341-366]	2.61
	High	WTYHYLLPYRPSTYYDLPPSTEK		3	[341-363]	5.76
	High	TGKPLIRIQGGR		2	[34-45]	1.84
	High	DLGMEPTDISK		3	[330-340]	3.07
	High	TFKDLGMEPTDISK		8	[327-340]	3.69
	High	EFHDQVIDPTAK		3	[315-326]	4.11
	High	DQVEREFHDQVIDPTAK		4	[310-326]	2.36
	High	VLWWDTGLSRDQVEREFHDQVIDPTAK		1	[300-326]	3.55
	High	VLWWDTGLSRDQVER		3	[300-314]	2.61
	High	VLWWDTGLSR		21	[300-309]	1.48
	High	HINLPKPILQPLAELINR		28	[282-299]	5.75
	High	RHINLPKPILQPLAELINR		3	[281-299]	3.78
	High	QYSMAQIAELVDREIYKK		5	[262-279]	4.81
	High	QYSMAQIAELVDREIYK		5	[262-278]	4.38
	High	QYSMAQIAELVDR		2	[262-274]	2.81
	High	MLYDDSTAGQTFELYGPR		8	[244-261]	4.54
	High	FWPVHVNEVGEALER		9	[229-243]	2.89
	High	EKFWPVHVNEVGEALER		2	[227-243]	2.87
	High	LASVTNLFTSNHMREK		2	[213-228]	5.33
	High	LASVTNLFTSNHMR		2	[213-226]	4.87
	High	HVFPETTIVRPAPMFGFEDR		3	[189-208]	1.59
	High	GIAEKVAR		1	[181-188]	0.91
	High	TKGIAEKVAR		1	[179-188]	1.58
	High	FIQVSTYNANPDSTCEFFR		4	[160-178]	4.48
	High	YDVDRFIQVSTYNANPDSTCEFFR		2	[155-178]	6.51
	High	IVEAVAKYDVDR		2	[148-159]	3.32
	High	NFSLADVHIEGTER		4	[134-147]	3.17
	High	DYPTKNFSLADVHIEGTER		3	[129-147]	6.15
	High	HSDVVYNLIGRDYPTK		9	[118-133]	6.26
	High	HSDVVYNLIGR		3	[118-128]	2.86
	High	NTQSIEESVR		3	[108-117]	2.63
NDUFA5	(261 aa)	MRATTRLLAVVRPATQAAASSASKGKFLVPGAPTGLTGLGTHPSPRSALLYLYHSTLEKLKQIPEHSVYRQSVEAVTRHRLALVESVVPEGYDAWVERAKKLLEEHADQFDPTKVGPEGGEEVQGARAVKVERDGRVFVVSRLPKEEDERVLEWDGEVDEGPELEGSRTLEEKIEGGLEKIFTRRDVKDTVGRVEWEPEPQLTAEQVAELENKIGAGLIEEVIQVAEGELKLVDTMVKARVWEPLEEQPRPGQWEYFERKP	92	399
	Confidence	Detected peptides		# PSMs	Position in subunit	XCorr (by Search Engine): Sequest HT
	High	AKKLLEEHADQFDPTK		1	[99-114]	2.43
	High	LALVESVVPEGYDAWVER		24	[81-98]	3.05
	High	LALVESVVPEGYDAWVERAKK		1	[81-101]	2.46
	High	LALVESVVPEGYDAWVERAK		1	[81-100]	5.18
	High	LLAVVRPATQAAASSASK		1	[7-24]	2.52
	High	QIPEHSVYRQSVEAVTR		3	[62-78]	1.75
	High	QIPEHSVYR		30	[62-70]	1.27
	High	LKQIPEHSVYRQSVEAVTR		1	[60-78]	3.82
	High	LKQIPEHSVYR		16	[60-70]	3.14
	High	SALLYLYHSTLEKLK		2	[47-61]	4.51
	High	SALLYLYHSTLEK		13	[47-59]	3.06
	High	FLVPGAPTGLTGLGTHPSPR		65	[27-46]	3.84
	High	GKFLVPGAPTGLTGLGTHPSPR		51	[25-46]	4.94
	High	VWEPLEEQPRPGQWEYFERKP		2	[241-261]	2.32
	High	VWEPLEEQPRPGQWEYFER		73	[241-259]	2.79
	High	LVDTMVK		14	[232-238]	1.28
	High	IGAGLIEEVIQVAEGELK		2	[214-231]	4.97
	High	VEWEPEPQLTAEQVAELENK		2	[194-213]	3.93
	High	DTVGRVEWEPEPQLTAEQVAELENK		2	[189-213]	6.7
	High	DVKDTVGRVEWEPEPQLTAEQVAELENK		3	[186-213]	7.54
	High	TLEEKIEGGLEK		9	[169-180]	2.09
	High	VLEWDGEVDEGPELEGSRTLEEKIEGGLEK		1	[151-180]	4.73
	High	VLEWDGEVDEGPELEGSRTLEEK		1	[151-173]	2.12
	High	VLEWDGEVDEGPELEGSR		4	[151-168]	4.8
	High	EEDERVLEWDGEVDEGPELEGSR		3	[146-168]	8.04
	High	LPKEEDERVLEWDGEVDEGPELEGSR		30	[143-168]	6.04
	High	VFVVSRLPKEEDER		2	[137-150]	2.8
	High	VFVVSRLPK		2	[137-145]	2.15
	High	DGRVFVVSR		1	[134-142]	2.16
	High	VGPEGGEEVQGAR		4	[115-127]	2.83
	High	LLEEHADQFDPTKVGPEGGEEVQGAR		24	[102-127]	6.18
	High	LLEEHADQFDPTK		3	[102-114]	4.21
	High	KLLEEHADQFDPTKVGPEGGEEVQGAR		6	[101-127]	6.42
	High	KLLEEHADQFDPTK		2	[101-114]	4.3
NDUFS3	(293 aa)	MASKLCKTRALASALRPISRSSRSTEAIANVAVVRSFATTPRLGVALPKDAPNPRAIPREPVGEIKQALVNPADKYQSKADNLHKYGAWLMSCLPKYIQQFSVWKDELTIYICPTGVIPVFSFLKYNTNAEFTQVSDITAVDFPTREMRFEIVYNLLSVRHNARIRVKTYADEVTPVPSITSLYMGANWYEREVYDMFGVLFVGHPDLRRIMTDYGFEGHPLRKDFPLTGYTEIRYDEEKKRIVVEPLELTQAFRNFEGGSSAWDQVGPGIDRTPDTFKLPTPKPEEQSEEKK	72	123
	Confidence	Detected peptides		# PSMs	Position in subunit	XCorr (by Search Engine): Sequest HT
	High	YGAWLMSCLPK		1	[86-96]	3.46
	High	QALVNPADKYQSKADNLHK		2	[67-85]	3.73
	High	QALVNPADKYQSK		8	[67-79]	3.79
	High	QALVNPADK		4	[67-75]	2.43
	High	EPVGEIKQALVNPADKYQSK		1	[60-79]	4.29
	High	AIPREPVGEIK		12	[56-66]	2.26
	High	LPTPKPEEQSEEKK		4	[280-293]	1.41
	High	LPTPKPEEQSEEK		1	[280-292]	1.42
	High	TPDTFKLPTPKPEEQSEEKK		14	[274-293]	4.94
	High	TPDTFKLPTPKPEEQSEEK		3	[274-292]	5.6
	High	NFEGGSSAWDQVGPGIDRTPDTFK		3	[256-279]	6.91
	High	NFEGGSSAWDQVGPGIDR		14	[256-273]	4.11
	High	IVVEPLELTQAFR		14	[243-255]	2.82
	High	RIVVEPLELTQAFR		4	[242-255]	5.24
	High	DFPLTGYTEIRYDEEKK		2	[225-241]	3.54
	High	DFPLTGYTEIRYDEEK		2	[225-240]	4.44
	High	DFPLTGYTEIR		2	[225-235]	2.71
	High	KDFPLTGYTEIRYDEEK		3	[224-240]	6.11
	High	KDFPLTGYTEIR		2	[224-235]	3.98
	High	IMTDYGFEGHPLRK		6	[211-224]	2.39
	High	IMTDYGFEGHPLR		5	[211-223]	2.47
	High	RIMTDYGFEGHPLRK		2	[210-224]	4.63
	High	RIMTDYGFEGHPLR		1	[210-223]	4.84
	High	EVYDMFGVLFVGHPDLR		2	[193-209]	4.69
	High	TYADEVTPVPSITSLYMGANWYER		4	[169-192]	4.31
	High	VKTYADEVTPVPSITSLYMGANWYER		2	[167-192]	5.22
	High	FEIVYNLLSVR		2	[150-160]	1.8
	High	YNTNAEFTQVSDITAVDFPTR		2	[126-146]	4.65
	Low	ALASALRPISR		1	[10-20]	0.38
NDUFV2	(318 aa)	MRRRQLSLQAGPFAEPKANQARKSSSNGERSSTTSQDHDPVRPGIDAAIARSLDTTAAMASKLTPLLMRTVARMGSRAMWAMVPAPARTLSTSAMRHSDTLMVHRNTPENNPDIPFKFTPENEKIIEQILKRYPPQYKKAAVMPLLDLGQRQHGFCSISVMNEVARILEMPPMRVYEVASFYTMYNRTPVGKFHVQACTTTPCQLGGCGSDAIVKAIKEHLGINQGETTPDGLFTFIEVECLGACVNAPMVQINDDYYEDLTPETIKQVLTALKESVNDVSKAPKPGPQSGRQSCENSAGLTSLTSEPWGPEKTRPDL	55	127
	Confidence	Detected peptides		# PSMs	Position in subunit	XCorr (by Search Engine): Sequest HT
	Low	TVARMGSRAMWAMVPAPAR		1	[70-88]	0.53
	High	QSCENSAGLTSLTSEPWGPEKTRPDL		2	[293-318]	7.62
	High	QSCENSAGLTSLTSEPWGPEK		13	[293-313]	4.54
	High	ESVNDVSKAPKPGPQSGR		2	[275-292]	3.59
	High	QVLTALKESVNDVSKAPKPGPQSGR		2	[268-292]	4.58
	High	QVLTALKESVNDVSK		2	[268-282]	5.03
	High	QVLTALK		2	[268-274]	2.05
	High	FHVQACTTTPCQLGGCGSDAIVK		4	[193-215]	4.62
	High	TPVGKFHVQACTTTPCQLGGCGSDAIVK		1	[188-215]	4.97
	High	VYEVASFYTMYNRTPVGK		2	[175-192]	4.93
	High	VYEVASFYTMYNR		7	[175-187]	3.33
	High	ILEMPPMR		23	[167-174]	0.65
	High	QHGFCSISVMNEVAR		7	[152-166]	4.71
	High	AAVMPLLDLGQRQHGFCSISVMNEVAR		1	[140-166]	3.36
	High	AAVMPLLDLGQR		19	[140-151]	1.3
	High	KAAVMPLLDLGQR		5	[139-151]	4.3
	High	IIEQILKR		3	[125-132]	2
	High	IIEQILK		2	[125-131]	2.16
	High	FTPENEKIIEQILKR		2	[118-132]	3.35
	High	FTPENEKIIEQILK		4	[118-131]	1.49
	High	NTPENNPDIPFKFTPENEKIIEQILK		14	[106-131]	5.44
	High	NTPENNPDIPFKFTPENEK		5	[106-124]	3.08
	High	NTPENNPDIPFK		4	[106-117]	1.96
NDUFS8	(223 aa)	MLPTPAALLVTRQLPLARVPSTLVRTLPIQALIARRTYATPAGPPPKNFRLPPPKNWDEESESTIDKVGKYFLMTEMLRGMYVLLEQFFRPPYTIYYPFEKGPISPRFRGEHALRRYPSGEERCIACKLCEAVCPAQAITIEAEERADGSRRTTRYDIDMTKCIYCGFCQESCPVDAIVESPNAEYATETREELLYNKEKLLANGDKWEPELAAAIRADAPYR	72	101
	Confidence	Detected peptides		# PSMs	Position in subunit	XCorr (by Search Engine): Sequest HT
	High	GMYVLLEQFFRPPYTIYYPFEKGPISPR		1	[80-107]	1.13
	High	GMYVLLEQFFRPPYTIYYPFEK		2	[80-101]	1.61
	High	YFLMTEMLR		5	[71-79]	1.72
	High	NWDEESESTIDKVGK		2	[56-70]	4.34
	Medium	NWDEESESTIDK		1	[56-67]	0.48
	High	LPPPKNWDEESESTIDKVGK		3	[51-70]	5.72
	High	LPPPKNWDEESESTIDK		2	[51-67]	3.22
	High	LLANGDKWEPELAAAIR		40	[201-217]	3.55
	High	EKLLANGDKWEPELAAAIR		2	[199-217]	3.79
	High	EELLYNKEK		2	[192-200]	2.81
	High	EELLYNK		2	[192-198]	1.43
	High	CIYCGFCQESCPVDAIVESPNAEYATETR		1	[163-191]	6.54
	High	YDIDMTK		8	[156-162]	1.44
	High	TTRYDIDMTK		7	[153-162]	2.59
	High	RTTRYDIDMTK		5	[152-162]	2.56
	High	LCEAVCPAQAITIEAEERADGSRR		2	[129-152]	7.35
	High	LCEAVCPAQAITIEAEERADGSR		4	[129-151]	4.12
	High	LCEAVCPAQAITIEAEER		3	[129-146]	4.7
	High	CIACKLCEAVCPAQAITIEAEER		1	[124-146]	4.57
	High	FRGEHALRR		2	[108-116]	2.09
	High	FRGEHALR		6	[108-115]	1.64
NDUFA11	(199 aa)	MAPIEEEHEHYHPKDAVHLGLKGAAVVGGIGLLFAAVRTSLARKNVGPWAIFTRNGKLAATFAAVGGAYDFTRAAAANLREKEDWVNNGIGGLFAGATMGLTTGRIPRVLGFAALTGVVLATAEYAGSGLRGVFKRDVDEYERKEFLRKNRRRPIEETLAEIGEGRGIKPPGYYERRAQRLKEKYGVDINPVCADPDQA	91	212
	Confidence	Detected peptides		# PSMs	Position in subunit	XCorr (by Search Engine): Sequest HT
	High	EDWVNNGIGGLFAGATMGLTTGR		1	[83-105]	1.64
	High	EKEDWVNNGIGGLFAGATMGLTTGRIPR		1	[81-108]	6.26
	High	EKEDWVNNGIGGLFAGATMGLTTGR		2	[81-105]	6.94
	High	LAATFAAVGGAYDFTR		5	[58-73]	4.21
	High	NGKLAATFAAVGGAYDFTR		3	[55-73]	4.81
	High	NVGPWAIFTR		4	[45-54]	2.52
	High	KNVGPWAIFTR		3	[44-54]	3.21
	High	GAAVVGGIGLLFAAVR		6	[23-38]	3.37
	High	YGVDINPVCADPDQA		6	[185-199]	2.71
	High	EKYGVDINPVCADPDQA		2	[183-199]	4.93
	High	LKEKYGVDINPVCADPDQA		7	[181-199]	4.02
	High	GIKPPGYYERR		4	[167-177]	1.33
	High	GIKPPGYYER		83	[167-176]	2.6
	High	RPIEETLAEIGEGR		7	[153-166]	3.93
	High	RRPIEETLAEIGEGR		36	[152-166]	4.54
	High	DAVHLGLK		3	[15-22]	2.73
	High	DVDEYERKEFLR		34	[137-148]	1.38
	High	GVFKRDVDEYER		2	[132-143]	2.14
	High	VLGFAALTGVVLATAEYAGSGLR		1	[109-131]	5.77
	High	MAPIEEEHEHYHPK		2	[1-14]	3.14
NDUFS7	(230 aa)	MISSARTGASLILRARPATQLIPLRAAAAAHLSSSARTQAAATSSSTAVEPYPGYELRKSLRKEVPLPSQEGTKGLVQYALTTLDIITNWARQGSFWPMTFGLACCAVEMMHLSTPRYDQDRLGIIFRASPRQSDVMIVAGTLTNKMAPALRQVYDQMPDPRWVISMGSCANGGGYYHYSYSVVRGCDRIVPVDVYVPGCPPTSEALMYGIFQLQRKMRNTKITRMWYRK	62	33
	Confidence	Detected peptides		# PSMs	Position in subunit	XCorr (by Search Engine): Sequest HT
	High	QGSFWPMTFGLACCAVEMMHLSTPR		1	[93-117]	0.73
	Low	TGASLILR		2	[7-14]	1.02
	High	EVPLPSQEGTK		3	[64-74]	1.66
	High	KEVPLPSQEGTK		2	[63-74]	3.07
	High	SLRKEVPLPSQEGTK		1	[60-74]	0.34
	High	TQAAATSSSTAVEPYPGYELRK		2	[38-59]	6.1
	High	TQAAATSSSTAVEPYPGYELR		2	[38-58]	5.49
	High	IVPVDVYVPGCPPTSEALMYGIFQLQRK		1	[190-217]	1.52
	High	IVPVDVYVPGCPPTSEALMYGIFQLQR		2	[190-216]	4.67
	High	QVYDQMPDPR		2	[153-162]	2.48
	High	MAPALRQVYDQMPDPR		2	[147-162]	2.93
	High	QSDVMIVAGTLTNKMAPALR		3	[133-152]	5.42
	High	QSDVMIVAGTLTNK		7	[133-146]	4.3
	High	ASPRQSDVMIVAGTLTNK		1	[129-146]	3.74
	High	YDQDRLGIIFR		2	[118-128]	3.59
NDUFS6	(168 aa)	MYASRGVRAVAQARQLISKRTFTATARQLSQTQTPTPAAPTATAEAEVAETGRPASAVMQAPNRAEVWSRSQRPRSEAMAGPRFEQTDFDAQPRPWAAIELIHKQPVRWTHDRIVACDGGGGPHGHPKIYINTDKPEIATCNYCGLPFANEHHRKYLESLPQTSYPLN	51	19
	Confidence	Detected peptides		# PSMs	Position in subunit	XCorr (by Search Engine): Sequest HT
	Low	FEQTDFDAQPRPWAAIELIHKQPVRWTHDR		1	[84-113]	0.04
	High	FEQTDFDAQPRPWAAIELIHK		2	[84-104]	4.15
	High	IVACDGGGGPHGHPK		4	[114-128]	3.81
	Low	WTHDRIVACDGGGGPHGHPK		1	[109-128]	0.24
	High	YLESLPQTSYPLN		3	[156-168]	3.06
	High	KYLESLPQTSYPLN		5	[155-168]	3.87
	High	IYINTDKPEIATCNYCGLPFANEHHR		3	[129-154]	3.05
NDUFB5	(184 aa)	MLALRQRAALLARRVRPTVVVPRNARTYASSHDHDHHDHHHDHGHNVEEPLGAAFYIAVGGIASSFVIYNISRPGPNGEPSSLHKWFSKISDYKDEWETRNTLMAAALEQAAHDKHLLLTAERSRHIELKYPEVFSHGSPFNVPAGFYPNLDHVIEHYRKQHLEEEERKAKKLAAAAAAASEAR	27	28
	Confidence	Detected peptides		# PSMs	Position in subunit	XCorr (by Search Engine): Sequest HT
	High	HLLLTAER		2	[116-123]	1.57
	High	NTLMAAALEQAAHDKHLLLTAER		2	[101-123]	6.78
	High	NTLMAAALEQAAHDK		3	[101-115]	4.51
	High	ISDYKDEWETR		8	[90-100]	2.08
	High	LAAAAAAASEAR		3	[173-184]	3.9
	High	KLAAAAAAASEAR		8	[172-184]	4.22
	High	AKKLAAAAAAASEAR		2	[170-184]	3.91
NDUFA8	(186 aa)	MATRKPAFNQHVLLDTTPLPDSIPKVKEIGASSAPLLSASFFIGARCKDYNDDYMQCKNENPGRGEFECLKEGRRVTRCARSVLKDINTHCLEQFRAHWQCLDNNNQQLWQCRPAEWKLNKCVYENLKLEKVIPDQPKNSTPVHLRQRQIFAHHAIPPWERPFIPGQPEPQLPAGIEIPEKYKNQS	74	174
	Confidence	Detected peptides		# PSMs	Position in subunit	XCorr (by Search Engine): Sequest HT							Positions in Proteins
	High	AHWQCLDNNNQQLWQCRPAEWK		1	[97-118]	6.51							[97-118]
	High	DINTHCLEQFR		7	[86-96]	1.67							[86-96]
	High	SVLKDINTHCLEQFR		8	[82-96]	2.87							[82-96]
	High	GEFECLKEGRR		1	[65-75]	1.28							[65-75]
	High	GEFECLKEGR		4	[65-74]	2.94							[65-74]
	High	GEFECLK		3	[65-71]	1.18							[65-71]
	High	NENPGRGEFECLKEGR		6	[59-74]	2.03							[59-74]
	High	NENPGRGEFECLK		2	[59-71]	3.08							[59-71]
	High	KPAFNQHVLLDTTPLPDSIPKVK		3	[5-27]	3.54							[5-27]
	High	KPAFNQHVLLDTTPLPDSIPK		80	[5-25]	4.11							[5-25]
	High	DYNDDYMQCK		2	[49-58]	2.28							[49-58]
	High	CKDYNDDYMQCKNENPGR		2	[47-64]	6.16							[47-64]
	High	CKDYNDDYMQCK		8	[47-58]	4							[47-58]
	High	EIGASSAPLLSASFFIGAR		7	[28-46]	4.63							[28-46]
	High	VKEIGASSAPLLSASFFIGAR		13	[26-46]	3.78							[26-46]
	High	NSTPVHLRQR		2	[139-148]	0.87							[139-148]
	High	NSTPVHLR		6	[139-146]	1.03							[139-146]
	High	VIPDQPKNSTPVHLRQR		2	[132-148]	1.47							[132-148]
	High	VIPDQPKNSTPVHLR		3	[132-146]	3.38							[132-146]
	High	LEKVIPDQPK		1	[129-138]	2.37							[129-138]
	High	CVYENLKLEKVIPDQPK		2	[122-138]	2.59							[122-138]
	High	CVYENLKLEK		6	[122-131]	3.08							[122-131]
	High	CVYENLK		2	[122-128]	1.83							[122-128]
	High	LNKCVYENLKLEK		2	[119-131]	5.56							[119-131]
	High	LNKCVYENLK		1	[119-128]	2.41							[119-128]
NDUFB6	(93 aa)	MGGGPKIPYPKHVWSPAGGWYAQPANWKQNTAIFGLVIFGITAMVWKYSAEHEVRHKMPEPDRFYPSRYWVKQIKDYERAQKEKQQNNTEASS	14	10
	Confidence	Detected peptides		# PSMs	Position in subunit	XCorr (by Search Engine): Sequest HT
	High	MPEPDRFYPSR		7	[58-68]	1.45
	High	HKMPEPDRFYPSR		3	[56-68]	2.72
NDUFB2	(46 aa)	MAGGGQHVSRVHRFLATGLGASMWFWIFYRAKKDGPVLLGWKHPWD	70	4
	Confidence	Detected peptides		# PSMs	Position in subunit	XCorr (by Search Engine): Sequest HT
	High	DGPVLLGWK		2	[34-42]	1.8
	High	KDGPVLLGWK		1	[33-42]	0.93
	Low	VHRFLATGLGASMWFWIFYRAK		1	[11-32]	0.21
NUXM	(191 aa)	MSNTPTQTYQFPSKTVKTDYPLIDNDPHFTRVIRYARPSDYAHGLAAAAAGPAALWLMERISPSQVGRGGFAKAMRLAGFIGLAGGFLYFYQRSILRFYGMSENAREVEMDMREMTDRVKAGLPLYGESRLSPAMQGVAARQSRYSALFFGVMPWFNFVNHNQHGVDTAKYYQQAERELEAERLAREQAQQ	79	188
	Confidence	Detected peptides		# PSMs	Position in subunit	XCorr (by Search Engine): Sequest HT
	High	FYGMSENAREVEMDMR		1	[98-113]	0.59
	High	FYGMSENAR		5	[98-106]	2.23
	High	ISPSQVGRGGFAK		1	[61-73]	1.21
	High	ISPSQVGR		1	[61-68]	1.61
	High	YARPSDYAHGLAAAAAGPAALWLMER		2	[35-60]	5.11
	High	TDYPLIDNDPHFTR		56	[18-31]	3.69
	High	ELEAERLAREQAQQ		2	[178-191]	0.75
	High	ELEAERLAR		2	[178-186]	1.46
	High	YYQQAERELEAERLAR		2	[171-186]	2.34
	High	YYQQAERELEAER		19	[171-183]	2.89
	High	TVKTDYPLIDNDPHFTR		47	[15-31]	5.66
	High	YSALFFGVMPWFNFVNHNQHGVDTAK		2	[145-170]	0.64
	High	LSPAMQGVAARQSR		3	[131-144]	1.93
	High	LSPAMQGVAAR		17	[131-141]	1.92
	High	AGLPLYGESRLSPAMQGVAAR		2	[121-141]	3.54
	High	AGLPLYGESR		8	[121-130]	1.68
	High	VKAGLPLYGESR		4	[119-130]	0.81
	High	EMTDRVKAGLPLYGESR		3	[114-130]	4.62
	High	EVEMDMREMTDRVK		3	[107-120]	2.78
	High	EVEMDMREMTDR		2	[107-118]	2.11
	High	EVEMDMR		6	[107-113]	1.63
NDUFS4	(210 aa)	MSSLRPAATSAARLLRNSTASSRATAVAVMPCRAAHNIHVPVQKERTKEDSPLATLPRNAPDYNVPIDIATSTFTPVPKNVQDGSEENVVPAGLISGAPMELQARTVRIYKPAKPATQSGEKNTQLWRMDWDVLGKGHRWENPLMGWQSSADFMQGTHLTFKTKEDAIAFAEKQGYEYFVQEPNERHFRPKAYANNFLYSPGKLKHIRTK	77	257
	Confidence	Detected peptides		# PSMs	Position in subunit	XCorr (by Search Engine): Sequest HT
	High	NVQDGSEENVVPAGLISGAPMELQARTVR		2	[80-108]	3
	High	NVQDGSEENVVPAGLISGAPMELQAR		13	[80-105]	4.04
	High	NAPDYNVPIDIATSTFTPVPK		35	[59-79]	2.67
	High	EDSPLATLPR		5	[49-58]	2.18
	High	TKEDSPLATLPR		11	[47-58]	3.41
	High	ERTKEDSPLATLPR		3	[45-58]	3.08
	High	AYANNFLYSPGKLK		25	[192-205]	3.45
	High	AYANNFLYSPGK		27	[192-203]	2.26
	Low	QGYEYFVQEPNERHFRPKAYANNFLYSPGK		2	[174-203]	0.67
	High	QGYEYFVQEPNER		21	[174-186]	2.38
	High	EDAIAFAEKQGYEYFVQEPNER		3	[165-186]	3.85
	High	EDAIAFAEK		3	[165-173]	2.62
	High	TKEDAIAFAEKQGYEYFVQEPNER		32	[163-186]	4.65
	High	TKEDAIAFAEK		10	[163-173]	1.63
	High	WENPLMGWQSSADFMQGTHLTFK		6	[140-162]	7.38
	High	GHRWENPLMGWQSSADFMQGTHLTFK		1	[137-162]	1.67
	High	MDWDVLGKGHR		3	[129-139]	2.23
	High	MDWDVLGK		16	[129-136]	1.38
	Low	NTQLWRMDWDVLGK		1	[123-136]	0.39
	High	IYKPAKPATQSGEKNTQLWR		4	[109-128]	1.73
	High	IYKPAKPATQSGEK		31	[109-122]	2.4
	High	TVRIYKPAKPATQSGEK		3	[106-122]	2.6
NDUFA7	(196 aa)	MASKAAAAAASNAVSITKKYTVQSTGIWERIRRALVIDPNRSNGVPLNPYNRNPSPGDNPPLEYTDPVTIPAGDIADNPYWKRDFRRNYPRPSVIAQAQQVALLSVGSAAQPRVELIGEEGTKALVAAEEEGKEKGVAKYLEEKGAEEAKRVLALTGGLPPTPSGQTMVTGQWDVHKYGLAEEQSYGGSYPCRSFV	85	197
	Confidence	Detected peptides		# PSMs	Position in subunit	XCorr (by Search Engine): Sequest HT
	High	NYPRPSVIAQAQQVALLSVGSAAQPR		34	[88-113]	5.39
	High	RNYPRPSVIAQAQQVALLSVGSAAQPR		2	[87-113]	5.55
	High	NPSPGDNPPLEYTDPVTIPAGDIADNPYWK		16	[53-82]	3.02
	High	AAAAAASNAVSITKKYTVQSTGIWER		2	[5-30]	8.48
	High	AAAAAASNAVSITKK		4	[5-19]	3.85
	High	AAAAAASNAVSITK		8	[5-18]	3.33
	High	SNGVPLNPYNR		5	[42-52]	1.91
	High	ALVIDPNRSNGVPLNPYNR		2	[34-52]	4.42
	High	ALVIDPNR		4	[34-41]	1.09
	High	RALVIDPNRSNGVPLNPYNR		2	[33-52]	2.22
	High	RALVIDPNR		6	[33-41]	2.31
	High	YTVQSTGIWER		7	[20-30]	1.78
	High	KYTVQSTGIWER		44	[19-30]	3.61
	High	VLALTGGLPPTPSGQTMVTGQWDVHK		7	[152-177]	6.03
	High	VLALTGGLPPTPSGQTMVTGQWDVHK		14	[152-177]	4.45
	High	RVLALTGGLPPTPSGQTMVTGQWDVHK		1	[151-177]	0.46
	High	YLEEKGAEEAKR		14	[140-151]	2.61
	High	YLEEKGAEEAK		2	[140-150]	2.06
	High	GVAKYLEEKGAEEAK		1	[136-150]	2.16
	Medium	GVAKYLEEK		1	[136-144]	0.83
	High	ALVAAEEEGKEKGVAK		7	[124-139]	2.51
	High	ALVAAEEEGKEK		4	[124-135]	3.17
	High	VELIGEEGTKALVAAEEEGKEK		4	[114-135]	8.42
	High	VELIGEEGTK		6	[114-123]	2.31
